# Molecular characterization revealed the role of thaumatin-like proteins in stress response in bread wheat

**DOI:** 10.1101/2020.09.24.311928

**Authors:** Alok Sharma, Himanshu Sharma, Ruchika Rajput, Ashutosh Pandey, Santosh Kumar Upadhyay

**Affiliations:** Department of Botany, Panjab University, Chandigarh, India-160014; I.K. Gujral Punjab Technical University, Kapurthala, Jalandhar, India-144603; National Institute of Plant Genome Research, Aruna Asaf Ali Marg, New Delhi, India-110067

**Keywords:** Abiotic stress, Biotic stress, Cereals, Thaumatin-like proteins, *TaTLP2-B*, *Triticum aestivum*

## Abstract

Thaumatin-like proteins (TLPs) are related to the pathogenesis-related-5 (PR-5) family and involved in stress response. Herein, a total of 93 *TLP* genes were identified in the genome of *Triticum aestivum.* Further, we identified 26, 27, 39 and 37 *TLP* genes in the *Brachypodium distachyon*, *Oryza sativa*, *Sorghum bicolor* and *Zea mays* genomes for comparative characterization, respectively. They could be grouped into small and long TLPs with conserved thaumatin signature motif. Tightly clustered genes exhibited conserved gene and protein structure. The physicochemical analyses suggested significant differences between small and long TLPs. Evolutionary analyses suggested the role of duplication events and purifying selection in the expansion of the TLP gene family. Expression analyses revealed the possible roles of *TLPs* in plant development and abiotic and fungal stress response. Recombinant expression of *TaTLP2-B* in *Saccharomyces cerevisiae* provided significant tolerance against cold, heat, drought and salt stresses. The results depicted the importance of TLPs in cereal crops that would be highly useful in future crop improvement programs.
