## Supplementary material for "Molecular characterization revealed the role of thaumatin-like proteins in stress response in bread wheat": Supplementary file 1.xlsx

### Sheet: Sheet1
Supplementary file S1: List of Identified TLP genes with their proposed nomenclature in Brachypodium distachyon, Oryza sativa, Sorghum bicolor, Triticum aestivum and Zea Mays. The Red colour represents the small TLPs of each crop.
Brachypodium distachyon
Transcript ID		Proposed nomenclature
KQK13877		BdTLP1
KQK13878		BdTLP2
KQK16708		BdTLP3
KQK17299		BdTLP4
KQK22606		BdTLP5
KQK22607		BdTLP6
KQK22772		BdTLP7
KQK10506		BdTLP8
PNT65919		BdTLP9
KQJ94000		BdTLP10
KQJ96119		BdTLP11
KQJ96675		BdTLP12
KQJ99022		BdTLP13
KQJ99291		BdTLP14
KQJ86095		BdTLP15
KQJ86096		BdTLP16
KQJ86097		BdTLP17
PNT62577		BdTLP18
KQJ86430		BdTLP19
KQJ87038		BdTLP20
PNT62882		BdTLP21
PNT64873		BdTLP22
PNT65024		BdTLP23
KQJ91229		BdTLP24
KQJ81409		BdTLP25
PNT62217		BdTLP26
Oryza sativa
Os01t0839900-01		OsTLP1
Os03t0233200-00		OsTLP2
Os03t0243900-01		OsTLP3
Os03t0244200-02		OsTLP4
Os03t0661600-01		OsTLP5
Os03t0663400-02		OsTLP6
Os03t0663500-00		OsTLP7
Os04t0165000-01		OsTLP8
Os04t0689900-01		OsTLP9
Os05t0538500-00		OsTLP10
Os06t0691200-01		OsTLP11
Os06t0716200-01		OsTLP12
Os07t0417600-01		OsTLP13
Os07t0419300-01		OsTLP14
Os08t0517800-00		OsTLP15
Os09t0498300-00		OsTLP16
Os09t0536300-00		OsTLP17
Os09t0536400-01		OsTLP18
Os10t0146200-01		OsTLP19
Os10t0412700-01		OsTLP20
Os11t0706600-00		OsTLP21
Os12t0628600-01		OsTLP22
Os12t0629300-00		OsTLP23
Os12t0629700-01		OsTLP24
Os12t0630100-01		OsTLP25
Os12t0630200-01		OsTLP26
Os12t0630500-01		OsTLP27
Sorghum bicolor
EER93707		SbTLP1
OQU91235		SbTLP2
EER94252		SbTLP3
OQU91969		SbTLP4
EER91743		SbTLP5
KXG39784		SbTLP6
KXG39786		SbTLP7
EER95233		SbTLP8
EER96061		SbTLP9
OQU88893		SbTLP10
EER96282		SbTLP11
EER99119		SbTLP12
EER97097		SbTLP13
EER97098		SbTLP14
EER99598		SbTLP15
EES01640		SbTLP16
EES03857		SbTLP17
EES10314		SbTLP18
OQU81138		SbTLP19
OQU81869		SbTLP20
EES12443		SbTLP21
OQU82634		SbTLP22
EES15233		SbTLP23
EES15344		SbTLP24
EES16584		SbTLP25
OQU79697		SbTLP26
OQU79698		SbTLP27
EES17455		SbTLP28
EES17456		SbTLP29
EES17457		SbTLP30
OQU79702		SbTLP31
EES16421		SbTLP32
EES16422		SbTLP33
EES17459		SbTLP34
EES17460		SbTLP35
EER89173		SbTLP36
EER89930		SbTLP37
EER88862		SbTLP38
EER88966		SbTLP39
Triticum aestivum
TraesCS1A02G037300.1		TaTLP1-A
TraesCS1B02G047800.1		TaTLP1-B
TraesCS1A02G092200.2		TaTLP2-A
TraesCS1B02G120000.1		TaTLP2-B
TraesCS1D02G100800.1		TaTLP2-D1
TraesCS4D02G294400.1		TaTLP2-D2
TraesCS2A02G110300.1		TaTLP3-A1
TraesCS4A02G498000.1		TaTLP3-A2
TraesCS6B02G473800.1		TaTLP3-B
TraesCSU02G146600.1		TaTLP3-U
TraesCS2A02G180000.2		TaTLP4-A
TraesCS2B02G207200.1		TaTLP4-B
TraesCS2D02G188700.1		TaTLP4-D
TraesCS2A02G570400.1		TaTLP5-A
TraesCS2D02G581400.1		TaTLP5-D
TraesCSU02G038100.1		TaTLP5-U
TraesCS3A02G226300.1		TaTLP6-A
TraesCS3B02G258200.1		TaTLP6-B
TraesCS3D02G224300.1		TaTLP6-D
TraesCS3A02G357800.1		TaTLP7-A
TraesCS3B02G390500.1		TaTLP7-B
TraesCS3D02G351700.1		TaTLP7-D
TraesCS4A02G061200.1		TaTLP8-A
TraesCS4B02G236700.1		TaTLP8-B
TraesCS4D02G238200.1		TaTLP8-D
TraesCS4A02G070700.1		TaTLP9-A
TraesCS4D02G227400.1		TaTLP9-D
TraesCS4A02G070800.1		TaTLP10-A
TraesCS4B02G226800.1		TaTLP10-B
TraesCS4D02G227500.1		TaTLP10-D
TraesCS4A02G177300.1		TaTLP11-A
TraesCS4B02G140500.1		TaTLP11-B
TraesCS4D02G135200.1		TaTLP11-D
TraesCS4A02G296300.1		TaTLP12-A
TraesCS4B02G017300.1		TaTLP12-B
TraesCS4D02G015800.1		TaTLP12-D
TraesCS4D02G015600.1		TaTLP13-D
TraesCS5A02G017900.1		TaTLP14-A1
TraesCS5A02G018000.1		TaTLP14-A2
TraesCS5B02G015500.1		TaTLP14-B1
TraesCS5B02G015700.1		TaTLP14-B2
TraesCS5B02G016000.1		TaTLP14-B3
TraesCS5B02G016100.1		TaTLP14-B4
TraesCS7B02G417700.1		TaTLP14-B5
TraesCS5A02G018100.1		TaTLP15-A
TraesCS5B02G015600.1		TaTLP15-B1
TraesCS5B02G015900.1		TaTLP15-B2
TraesCS5B02G016200.1		TaTLP15-B3
TraesCS5A02G018200.1		TaTLP16-A
TraesCS5A02G018300.1		TaTLP17-A
TraesCS5A02G018400.1		TaTLP18-A
TraesCS5B02G016300.1		TaTLP18-B
TraesCS5A02G018500.1		TaTLP19-A
TraesCS5A02G018600.1		TaTLP20-A1
TraesCS5A02G018700.1		TaTLP20-A2
TraesCS5A02G018800.1		TaTLP20-A3
TraesCS5A02G018900.1		TaTLP20-A4
TraesCS5A02G019000.1		TaTLP20-A5
TraesCS5A02G019100.1		TaTLP20-A6
TraesCS5A02G019500.1		TaTLP21-A
TraesCS5A02G328400.1		TaTLP22-A
TraesCS5B02G328400.1		TaTLP22-B
TraesCS5D02G334300.1		TaTLP22-D
TraesCS5A02G328500.1		TaTLP23-A
TraesCS5B02G328500.1		TaTLP23-B
TraesCS5D02G334400.1		TaTLP23-D
TraesCS5A02G336600.1		TaTLP24-A
TraesCS5B02G335600.1		TaTLP24-B
TraesCS5D02G341300.1		TaTLP24-D
TraesCS5A02G472800.1		TaTLP25-A
TraesCS5B02G485700.1		TaTLP25-B
TraesCS5D02G485500.1		TaTLP25-D
TraesCS5B02G275400.1		TaTLP26-B
TraesCS5D02G283400.2		TaTLP26-D
TraesCS6A02G129400.1		TaTLP27-A
TraesCS6B02G157700.1		TaTLP27-B
TraesCS6D02G118700.1		TaTLP27-D
TraesCS7A02G253800.1		TaTLP28-A
TraesCS7B02G150100.1		TaTLP28-B
TraesCS7D02G252400.1		TaTLP28-D
TraesCS7A02G271800.1		TaTLP29-A
TraesCS7B02G170200.1		TaTLP29-B
TraesCS7D02G272100.1		TaTLP29-D
TraesCS7A02G436600.1		TaTLP30-A
TraesCS7B02G335600.1		TaTLP30-B
TraesCS7D02G426600.1		TaTLP30-D
TraesCS7A02G529500.1		TaTLP31-A
TraesCS7B02G446200.1		TaTLP31-B
TraesCS7D02G517200.1		TaTLP31-D1
TraesCS7D02G517300.1		TaTLP31-D2
TraesCS7A02G558500.1		TaTLP32-A
TraesCS7B02G483400.1		TaTLP32-B
TraesCS7D02G551400.1		TaTLP32-D
Zea Mays
Zm00001d028399_T001		ZmTLP1
Zm00001d028400_T001		ZmTLP2
Zm00001d030303_T001		ZmTLP3
Zm00001d030304_T002		ZmTLP4
Zm00001d031152_T001		ZmTLP5
Zm00001d031155_T001		ZmTLP6
Zm00001d031157_T001		ZmTLP7
Zm00001d031158_T001		ZmTLP8
Zm00001d032027_T002		ZmTLP9
Zm00001d032972_T001		ZmTLP10
Zm00001d033455_T001		ZmTLP11
Zm00001d002414_T001		ZmTLP12
Zm00001d004437_T001		ZmTLP13
Zm00001d006054_T001		ZmTLP14
Zm00001d043121_T001		ZmTLP15
Zm00001d043658_T001		ZmTLP16
Zm00001d048595_T001		ZmTLP17
Zm00001d049765_T001		ZmTLP18
Zm00001d053215_T001		ZmTLP19
Zm00001d053701_T001		ZmTLP20
Zm00001d013610_T001		ZmTLP21
Zm00001d014313_T001		ZmTLP22
Zm00001d014563_T001		ZmTLP23
Zm00001d014791_T001		ZmTLP24
Zm00001d016627_T001		ZmTLP25
Zm00001d035654_T001		ZmTLP26
Zm00001d038069_T001		ZmTLP27
Zm00001d019150_T001		ZmTLP28
Zm00001d021901_T001		ZmTLP29
Zm00001d022637_T001		ZmTLP30
Zm00001d022643_T001		ZmTLP31
Zm00001d046261_T002		ZmTLP32
Zm00001d046566_T001		ZmTLP33
Zm00001d047938_T001		ZmTLP34
Zm00001d047939_T001		ZmTLP35
Zm00001d048014_T001		ZmTLP36
Zm00001d024872_T001		ZmTLP37
