## Supplementary material for "Molecular characterization revealed the role of thaumatin-like proteins in stress response in bread wheat": Supplementary file 2.xlsx

### Sheet: Sheet1
Supplementary file S2: List of paralogous TLP genes in B. distachyon, O. sativa, S. bicolor, T. aestivum and Z. mays .
B. distachyon
Paralog genes		%identity	Duplication events
BdTLP1	BdTLP2	84.05	Tandem
O. sativa
Paralog genes		%identity	Duplication events
OsTLP5	OsTLP7	88.03	Tandem
OsTLP22	OsTLP24	92.51	Tandem
OsTLP23	OsTLP25	88.76	Tandem
OsTLP26	OsTLP27	81.28	Tandem
S. bicolor
Paralog genes		%identity	Duplication events
SbTLP28	SbTLP29	86.13	Tandem
SbTLP31	SbTLP34	83.24	Tandem
SbTLP32	SbTLP33	98.49	Tandem
T.aestivum
Paralog genes		%identity	Duplication events
TaTLP1-A	TaTLP24-D	84.64	Segmental
TaTLP1-B	TaTLP24-B	85.28	Segmental
TaTLP12-B	TaTLP13-D	85.82	Segmental
TaTLP15-A	TaTLP18-B	82.22	Segmental
TaTLP15-B2	TaTLP18-A	80.52	Segmental
TaTLP16-A	TaTLP17-A	81.09	Tandem
Z. mays
Paralog genes		%identity	Duplication events
ZmTLP1	ZmTLP35	88.88	Segmental
ZmTLP2	ZmTLP34	89.86	Segmental
ZmTLP3	ZmTLP22	93.19	Segmental
ZmTLP6	ZmTLP7	100	Tandem
ZmTLP9	ZmTLP12	95.77	Segmental
ZmTLP13	ZmTLP37	91.42	Segmental
ZmTLP16	ZmTLP33	98.68	Segmental
ZmTLP20	ZmTLP25	95.27	Segmental
