## Supplementary material for "Molecular characterization revealed the role of thaumatin-like proteins in stress response in bread wheat": Supplementary file 3.xlsx

### Sheet: Sheet1
Supplementary file S3: Domain organization of TLP proteins in B. distachyon, O. sativa, S. bicolor, T. aestivum and Z. mays .
Protein	Domain name	Start	End	E-value
Brachypodium distachyon
BdTLP1	Thaumatin	27	232	2.13262e-106
BdTLP2	Thaumatin	29	234	5.63001e-99
BdTLP3	Thaumatin	36	267	2.4324e-109
BdTLP4	Thaumatin	29	245	6.06669e-119
BdTLP5	Thaumatin	29	243	8.0483e-111
BdTLP6	Thaumatin	31	271	5.29654e-118
BdTLP7	Thaumatin	37	263	4.38281e-109
BdTLP8	Thaumatin	29	253	4.40249e-104
BdTLP9	Thaumatin	84	292	4.59538e-114
BdTLP10	Thaumatin	27	174	4.57263e-80
BdTLP11	Thaumatin	29	255	2.21253e-101
BdTLP12	Thaumatin	29	240	4.95516e-85
BdTLP13	Thaumatin	80	306	1.98801e-112
BdTLP14	Thaumatin	41	254	2.22678e-123
BdTLP15	Thaumatin	27	186	5.90566e-50
BdTLP16	Thaumatin	38	200	7.43575e-32
BdTLP17	Thaumatin	28	226	5.23388e-99
BdTLP18	Thaumatin	58	256	8.34327e-100
BdTLP19	Thaumatin	31	227	6.63578e-97
BdTLP20	Thaumatin	20	238	5.31773e-104
BdTLP21	Thaumatin	30	177	3.35076e-71
BdTLP22	Thaumatin	58	278	1.06035e-115
BdTLP23	Thaumatin	31	249	2.04256e-112
BdTLP24	Thaumatin	39	251	2.17966e-109
BdTLP25	Thaumatin	30	268	8.95563e-92
BdTLP26	Thaumatin	32	256	2.69033e-99
Oryza sativa
OsTLP1	Thaumatin	29	247	3.92698e-97
OsTLP2	Thaumatin	72	301	1.19701e-91
OsTLP3	Thaumatin	26	245	7.64419e-91
OsTLP4	Thaumatin	27	267	2.7665e-89
OsTLP5	Thaumatin	76	281	1.71663e-101
OsTLP6	Thaumatin	27	222	9.73214e-66
OsTLP7	Thaumatin	14	219	1.63533e-101
OsTLP8	Thaumatin	58	285	1.2882e-83
OsTLP9	Thaumatin	57	265	3.2826e-91
OsTLP10	Thaumatin	25	131	2.09853e-33
OsTLP11	Thaumatin	26	248	6.31163e-102
OsTLP12	Thaumatin	23	261	7.10816e-80
OsTLP13	Thaumatin	29	249	2.79702e-81
OsTLP14	Thaumatin	32	270	3.49555e-79
OsTLP15	Thaumatin	34	166	1.8993e-38
OsTLP16	Thaumatin	29	161	2.9531e-52
OsTLP17	Thaumatin	25	247	9.40067e-87
OsTLP18	Thaumatin	34	248	5.87361e-93
OsTLP19	Thaumatin	12	244	1.96193e-83
OsTLP20	Thaumatin	33	262	4.05048e-73
OsTLP21	Thaumatin	33	249	2.50621e-72
OsTLP22	Thaumatin	29	177	2.21138e-50
OsTLP23	Thaumatin	27	156	1.73735e-44
OsTLP24	Thaumatin	31	179	5.31429e-50
OsTLP25	Thaumatin	31	182	1.14747e-50
OsTLP26	Thaumatin	27	238	1.20804e-81
OsTLP27	Thaumatin	33	241	1.12571e-86
Sorghum bicolor
SbTLP1	Thaumatin	26	224	4.55325e-54
SbTLP2	Thaumatin	31	231	3.6194e-97
SbTLP3	Thaumatin	49	277	7.20328e-76
SbTLP4	Thaumatin	93	314	4.74788e-89
SbTLP5	Thaumatin	26	247	3.04992e-80
SbTLP6	Thaumatin	27	265	3.63559e-89
SbTLP7	Thaumatin	27	245	2.35573e-87
SbTLP8	Thaumatin	33	269	4.33092e-83
SbTLP9	Thaumatin	30	241	1.06438e-87
SbTLP10	Thaumatin	5	226	1.50108e-77
SbTLP11	Thaumatin	30	173	6.04153e-49
SbTLP12	Thaumatin	30	245	2.87855e-93
SbTLP13	Thaumatin	26	250	8.30686e-81
SbTLP14	Thaumatin	33	247	1.37181e-90
SbTLP15	Thaumatin	30	233	2.20547e-114
SbTLP16	Thaumatin	33	229	5.98988e-85
SbTLP17	Thaumatin	33	251	2.06393e-96
SbTLP18	Thaumatin	47	263	5.10759e-70
SbTLP19	Thaumatin	51	279	3.6683e-77
SbTLP20	Thaumatin	28	231	2.9019e-29
SbTLP21	Thaumatin	36	243	1.66844e-40
SbTLP22	Thaumatin	69	277	1.40837e-91
SbTLP23	Thaumatin	31	243	1.6135e-97
SbTLP24	Thaumatin	34	257	3.74801e-85
SbTLP25	Thaumatin	31	266	5.23499e-84
SbTLP26	Thaumatin	38	176	2.58043e-47
SbTLP27	Thaumatin	34	187	2.43308e-29
SbTLP28	Thaumatin	28	172	8.27057e-41
SbTLP29	Thaumatin	28	167	7.94595e-40
SbTLP30	Thaumatin	25	176	2.74127e-53
SbTLP31	Thaumatin	27	174	1.59296e-44
SbTLP32	Thaumatin	27	176	4.65622e-41
SbTLP33	Thaumatin	27	176	3.08595e-41
SbTLP34	Thaumatin	27	173	1.63451e-43
SbTLP35	Thaumatin	24	174	7.32177e-47
SbTLP36	Thaumatin	35	262	9.69115e-93
SbTLP37	Thaumatin	28	257	1.20389e-91
SbTLP38	Thaumatin	36	260	2.09497e-91
SbTLP39	Thaumatin	25	258	8.33343e-83
Triticum aestivum
TaTLP1-A	Thaumatin	36	259	4.66021e-81
TaTLP1-B	Thaumatin	36	259	3.66581e-81
TaTLP2-A	Thaumatin	36	263	4.69335e-75
TaTLP2-D1	Thaumatin	30	250	1.31854e-77
TaTLP2-B	Thaumatin	30	257	7.55706e-75
TaTLP2-D2	Thaumatin	30	201	6.80456e-60
TaTLP3-A1	Thaumatin	28	176	2.37546e-45
TaTLP3-B	Thaumatin	28	176	1.12562e-46
TaTLP3-A2	Thaumatin	28	176	4.98636e-47
TaTLP3-U	Thaumatin	28	176	4.28323e-47
TaTLP4-A	Thaumatin	25	249	3.79418e-86
TaTLP4-B	Thaumatin	25	249	4.27097e-82
TaTLP4-D	Thaumatin	25	249	2.80553e-81
TaTLP5-D	Thaumatin	120	334	6.67034e-86
TaTLP5-A	Thaumatin	86	300	9.49344e-86
TaTLP5-U	Thaumatin	78	292	2.62312e-85
TaTLP6-A	Thaumatin	30	172	9.70025e-37
TaTLP6-D	Thaumatin	30	172	2.91734e-32
TaTLP6-B	Thaumatin	30	172	5.74607e-36
TaTLP7-B	Thaumatin	29	250	1.73419e-92
TaTLP7-D	Thaumatin	29	252	5.219e-92
TaTLP7-A	Thaumatin	29	251	2.12793e-91
TaTLP8-A	Thaumatin	32	257	2.91802e-89
TaTLP8-D	Thaumatin	32	257	5.68126e-89
TaTLP8-B	Thaumatin	32	257	2.61023e-90
TaTLP9-A	Thaumatin	27	261	1.45258e-85
TaTLP9-D	Thaumatin	27	264	2.83139e-85
TaTLP10-A	Thaumatin	25	243	3.10443e-87
TaTLP10-B	Thaumatin	25	243	3.24553e-87
TaTLP10-D	Thaumatin	25	243	6.93841e-89
TaTLP11-A	Thaumatin	35	251	2.60514e-76
TaTLP11-B	Thaumatin	35	251	1.59494e-76
TaTLP11-D	Thaumatin	35	251	1.3294e-73
TaTLP12-A	Thaumatin	24	229	6.97054e-99
TaTLP12-B	Thaumatin	7	173	7.77113e-78
TaTLP12-D	Thaumatin	30	233	1.88757e-96
TaTLP13-D	Thaumatin	29	235	1.66668e-102
TaTLP14-B3	Thaumatin	100	301	2.05027e-93
TaTLP14-B5	Thaumatin	28	225	1.33209e-92
TaTLP14-B4	Thaumatin	47	248	2.94006e-90
TaTLP14-A2	Thaumatin	25	226	3.66101e-90
TaTLP14-B1	Thaumatin	25	225	2.28948e-93
TaTLP14-B2	Thaumatin	25	226	4.36077e-90
TaTLP14-A1	Thaumatin	28	225	3.10798e-91
TaTLP15-B1	Thaumatin	25	224	1.56741e-89
TaTLP15-B3	Thaumatin	28	228	1.45891e-98
TaTLP15-A	Thaumatin	25	225	4.25828e-99
TaTLP15-B2	Thaumatin	3	165	2.18058e-72
TaTLP16-A	Thaumatin	25	159	2.33174e-44
TaTLP17-A	Thaumatin	26	143	2.98141e-43
TaTLP18-A	Thaumatin	22	200	1.9767e-82
TaTLP18-B	Thaumatin	22	224	2.54229e-100
TaTLP19-A	Thaumatin	26	148	1.08055e-31
TaTLP20-A3	Thaumatin	34	153	6.03764e-30
TaTLP20-A1	Thaumatin	32	153	1.24225e-32
TaTLP20-A6	Thaumatin	32	153	1.28312e-31
TaTLP20-A2	Thaumatin	32	131	1.39803e-16
TaTLP20-A4	Thaumatin	32	153	4.8282e-32
TaTLP20-A5	Thaumatin	32	143	5.40708e-31
TaTLP21-A	Thaumatin	29	145	2.11941e-33
TaTLP22-A	Thaumatin	31	253	2.11341e-81
TaTLP22-B	Thaumatin	26	248	3.01635e-81
TaTLP22-D	Thaumatin	30	252	1.10614e-79
TaTLP23-B	Thaumatin	36	247	1.8109e-87
TaTLP23-A	Thaumatin	36	247	1.57708e-85
TaTLP23-D	Thaumatin	36	249	1.41888e-83
TaTLP24-A	Thaumatin	55	281	6.82041e-82
TaTLP24-B	Thaumatin	54	280	1.83871e-82
TaTLP24-D	Thaumatin	54	280	1.83871e-82
TaTLP25-A	Thaumatin	28	258	7.49018e-89
TaTLP25-D	Thaumatin	28	253	8.31112e-91
TaTLP25-B	Thaumatin	28	261	4.03253e-88
TaTLP26-D	Thaumatin	31	278	3.58105e-83
TaTLP26-B	Thaumatin	32	249	2.66004e-90
TaTLP27-A	Thaumatin	32	241	2.43616e-88
TaTLP27-D	Thaumatin	9	218	1.91142e-85
TaTLP27-B	Thaumatin	32	241	6.65519e-88
TaTLP28-A	Thaumatin	33	259	5.77727e-78
TaTLP28-B	Thaumatin	33	259	1.05486e-73
TaTLP28-D	Thaumatin	32	258	4.06093e-77
TaTLP29-A	Thaumatin	31	242	3.2259e-91
TaTLP29-D	Thaumatin	32	243	1.69154e-91
TaTLP29-B	Thaumatin	32	243	2.76921e-91
TaTLP30-A	Thaumatin	27	246	4.77968e-99
TaTLP30-D	Thaumatin	27	246	6.0138e-99
TaTLP30-B	Thaumatin	27	246	1.15232e-97
TaTLP31-D2	Thaumatin	26	245	1.44527e-81
TaTLP31-D1	Thaumatin	26	244	5.09855e-80
TaTLP31-B	Thaumatin	27	246	4.59024e-82
TaTLP31-A	Thaumatin	23	242	1.75668e-82
TaTLP32-A	Thaumatin	23	173	2.28146e-46
TaTLP32-B	Thaumatin	23	173	1.54341e-46
TaTLP32-D	Thaumatin	23	173	6.12635e-46
Zea mays
ZmTLP1	Thaumatin	28	249	1.21451e-89
ZmTLP2	Thaumatin	43	287	4.38877e-85
ZmTLP3	Thaumatin	26	247	2.88021e-83
ZmTLP4	Thaumatin	31	257	9.04532e-88
ZmTLP5	Thaumatin	23	171	1.23215e-45
ZmTLP6	Thaumatin	28	177	2.16107e-45
ZmTLP7	Thaumatin	28	177	2.16107e-45
ZmTLP8	Thaumatin	28	174	2.87744e-41
ZmTLP9	Thaumatin	31	243	6.12346e-99
ZmTLP10	Thaumatin	44	274	7.8177e-80
ZmTLP11	Thaumatin	26	230	6.66639e-100
ZmTLP13	Thaumatin	46	271	2.13547e-82
ZmTLP12	Thaumatin	61	196	4.41026e-54
ZmTLP14	Thaumatin	28	244	1.71996e-92
ZmTLP15	Thaumatin	24	220	3.06461e-86
ZmTLP16	Nuclear protein 96	221	477	1.07461e-77
ZmTLP16	Thaumatin	96	198	8.47573e-43
ZmTLP17	Thaumatin	34	250	2.34544e-70
ZmTLP18	Thaumatin	34	246	2.51476e-82
ZmTLP19	Thaumatin	31	244	4.07383e-93
ZmTLP20	Nuclear protein 96	166	386	4.29751e-71
ZmTLP20	Thaumatin	42	134	1.40378e-36
ZmTLP21	Thaumatin	27	220	2.35029e-52
ZmTLP22	Thaumatin	26	247	9.67368e-82
ZmTLP23	Thaumatin	30	246	8.3466e-103
ZmTLP24	Thaumatin	30	265	8.27156e-64
ZmTLP25	Nuclear protein 96	183	452	3.09477e-88
ZmTLP25	Thaumatin	58	163	7.20056e-43
ZmTLP26	Thaumatin	26	247	1.19286e-87
ZmTLP27	Thaumatin	3	226	2.62617e-89
ZmTLP28	Thaumatin	34	245	1.25346e-87
ZmTLP29	Thaumatin	24	227	4.0496e-119
ZmTLP30	Thaumatin	26	237	5.95187e-91
ZmTLP31	Thaumatin	26	249	1.89461e-86
ZmTLP32	Thaumatin	24	252	2.82396e-91
ZmTLP33	Nuclear protein 96	274	530	2.26644e-77
ZmTLP33	Thaumatin	149	254	3.71317e-41
ZmTLP34	Thaumatin	29	270	8.59829e-89
ZmTLP35	Thaumatin	29	250	1.36253e-81
ZmTLP36	Thaumatin	33	260	2.06946e-85
ZmTLP37	Thaumatin	47	273	1.76134e-87
