## Supplementary material for "Molecular characterization revealed the role of thaumatin-like proteins in stress response in bread wheat": Supplementary file 4.xlsx

### Sheet: Sheet1
	Supplementary file S4: The characterization table of TLP gene and proteins of B. distachyon, O. sativa, S. bicolor, T. aestivum and Z. mays.
	Transcript stable ID	Proposed Name	Chromosome	Strand	Gene start (bp)	Gene end (bp)	CDS Length	Exons	Introns	MW(kDa)	Peptide length	Isoelectric point	Subcellular localization	TM helix	Signal Peptide
Long TLPs	B. distachyon
	KQK13877	BdTLP1	1	R	9881772	9882744	720	1	0	25.45	239	4.42	Extracellular	0	Yes
	KQK13878	BdTLP2	1	R	9902418	9903708	705	1	0	24.5	234	7.99	Extracellular	0	Yes
	KQK16708	BdTLP3	1	F	25569396	25572028	960	3	2	31.67	319	4.68	Extracellular	1	Yes
	KQK17299	BdTLP4	1	R	29202224	29203595	747	1	0	25.42	248	8.43	Extracellular	0	Yes
	KQK22606	BdTLP5	1	R	67064013	67066864	999	3	2	33.77	332	6.42	Extracellular	0	Yes
	KQK22607	BdTLP6	1	F	67086793	67089574	990	3	2	32.74	329	4.81	Extracellular	0	Yes
	KQK22772	BdTLP7	1	R	67969194	67970494	804	2	1	26.58	267	4.23	Extracellular	0	Yes
	KQK10506	BdTLP8	2	R	53211861	53213270	765	1	0	26.64	254	6.74	Extracellular	0	Yes
	PNT65919	BdTLP9	3	R	2976218	2977671	1014	3	2	35.82	337	8.73	Extracellular	1	Yes
	KQJ96119	BdTLP11	3	F	20137171	20144171	1137	3	2	37.77	378	4.2	Extracellular	1	Yes
	KQJ96675	BdTLP12	3	R	27033598	27034811	897	3	2	32.2	298	8.29	Extracellular	0	Yes
	KQJ99022	BdTLP13	3	F	42496559	42500636	1401	4	3	47.93	466	7.28	Extracellular	0	No
	KQJ99291	BdTLP14	3	R	43778673	43781581	990	3	2	34.27	329	5.27	Extracellular	0	Yes
	KQJ86097	BdTLP17	4	R	2631992	2632672	681	1	0	23.22	226	7.35	Extracellular	0	Yes
	PNT62577	BdTLP18	4	F	4493886	4495668	771	2	1	26.33	256	7.59	Extracellular	0	No
	KQJ86430	BdTLP19	4	R	4499513	4500453	684	1	0	23.85	227	5.2	Extracellular	0	Yes
	KQJ87038	BdTLP20	4	F	8450604	8451335	732	1	0	25.32	243	7.24	Extracellular	0	No
	PNT64873	BdTLP22	4	F	39734157	39736093	1152	3	2	39.7	383	7.42	Extracellular	0	Yes
	PNT65024	BdTLP23	4	F	41567044	41569403	978	2	1	32.74	325	4.78	Extracellular	1	Yes
	KQJ91229	BdTLP24	4	F	41572090	41574257	969	3	2	32.62	322	4.29	Extracellular	0	Yes
	KQJ81409	BdTLP25	5	R	520692	522310	813	1	0	27.1	270	4.36	Extracellular	0	Yes
	PNT62217	BdTLP26	5	F	28296284	28300295	906	2	1	31.49	301	6.43	Extracellular	1	Yes
	Average									30.7786	299.227	6.18864
Small TLPs	KQJ94000	BdTLP10	3	R	6178817	6179829	525	1	0	17.79	174	6.21	Extracellular	0	Yes
	KQJ86095	BdTLP15	4	F	2618255	2618997	561	1	0	19.84	186	3.93	Extracellular	0	Yes
	KQJ86096	BdTLP16	4	R	2630390	2630995	606	1	0	21.62	201	9.27	Plasma membrane	0	Yes
	PNT62882	BdTLP21	4	R	8541145	8541897	534	1	0	18.65	177	7.89	Extracellular	0	Yes
	Average									19.475	184.5	6.825
	O. sativa
Long TLPs	Os01t0839900-01	OsTLP1	1	R	36029895	36030895	744	1	0	26.19	247	7.72	Extracellular	0	Yes
	Os03t0233200-00	OsTLP2	3	R	7066551	7067714	918	2	1	31.13	305	5.98	Extracellular	0	No
	Os03t0243900-01	OsTLP3	3	R	7611453	7614083	1011	3	2	33.97	336	7.33	Extracellular	0	Yes
	Os03t0244200-02	OsTLP4	3	F	7626455	7629565	999	3	2	33.02	332	4.64	Extracellular	1	Yes
	Os03t0661600-01	OsTLP5	3	R	25972352	25973470	846	1	0	29.46	281	8.53	Extracellular	1	No
	Os03t0663400-02	OsTLP6	3	R	26032958	26033800	669	1	0	22.77	222	7.41	Extracellular	0	Yes
	Os03t0663500-00	OsTLP7	3	R	26034426	26035297	660	1	0	22.72	219	4.22	Extracellular	0	Yes
	Os04t0165000-01	OsTLP8	4	R	4419427	4421142	864	2	1	28.98	287	5.53	Extracellular	0	No
	Os04t0689900-01	OsTLP9	4	F	35287781	35289153	924	2	1	33.13	307	7.79	Extracellular	1	No
	Os05t0538500-00	OsTLP10	5	R	26738233	26740873	1281	2	1	45.35	426	12.2	Nuclear	1	Yes
	Os06t0716200-01	OsTLP12	6	F	30420082	30422542	951	3	2	31.67	316	5.17	Extracellular	0	Yes
	Os06t0691200-01	OsTLP11	6	F	28825831	28826960	756	1	0	25.64	251	8.33	Extracellular	0	Yes
	Os07t0417600-01	OsTLP13	7	R	13256623	13258670	750	2	1	25.69	249	4.64	Extracellular	0	Yes
	Os07t0419300-01	OsTLP14	7	F	13388826	13392088	831	2	1	28.2	276	7.09	Extracellular	0	Yes
	Os08t0517800-00	OsTLP15	8	R	25700609	25701623	930	2	1	31.89	309	11	Nuclear	0	Yes
	Os09t0498300-00	OsTLP16	9	F	19268704	19269755	987	2	1	35.09	328	10.4	Nuclear	0	Yes
	Os09t0536300-00	OsTLP17	9	F	21088846	21089693	756	2	1	25.03	251	4.36	Extracellular	0	Yes
	Os09t0536400-01	OsTLP18	9	F	21098267	21101192	939	3	2	32.35	312	4.55	Extracellular	2	No
	Os10t0146200-01	OsTLP19	10	R	2794635	2796332	1113	2	1	36.34	370	4.23	Extracellular	1	No
	Os10t0412700-01	OsTLP20	10	R	14399191	14400692	828	2	1	28.37	275	8.2	Extracellular	0	Yes
	Os11t0706600-00	OsTLP21	11	R	28918916	28919760	762	2	1	25.77	253	7.44	Extracellular	0	Yes
	Os12t0630200-01	OsTLP26	12	F	26960487	26961383	717	1	0	25.01	238	8.11	Extracellular	0	Yes
	Os12t0630500-01	OsTLP27	12	R	26980121	26981082	777	1	0	26.52	258	5.02	Extracellular	0	Yes
	Average									29.7517	289.043	6.95174
Small TLPs	Os12t0628600-01	OsTLP22	12	R	26913087	26913851	534	1	0	17.99	177	4.91	Extracellular	0	Yes
	Os12t0629300-00	OsTLP23	12	R	26922175	26922699	525	1	0	17.61	174	4.34	Extracellular	0	Yes
	Os12t0629700-01	OsTLP24	12	R	26946904	26947698	540	1	0	18.1	179	6.92	Extracellular	0	Yes
	Os12t0630100-01	OsTLP25	12	R	26956203	26956894	549	1	0	18.63	182	8.07	Extracellular	0	Yes
	Average									18.0825	178	6.06
	S. bicolor
Long TLPs	EER93707	SbTLP1	1	R	11666320	11667578	675	1	0	22.78	224	5.13	Extracellular	0	Yes
	OQU91235	SbTLP2	1	R	11673438	11674592	696	1	0	23.91	231	4.24	Extracellular	0	Yes
	EER94252	SbTLP3	1	R	26945143	26946266	891	1	0	29.76	296	7.5	Extracellular	0	Yes
	OQU91969	SbTLP4	1	R	51029637	51031742	1152	2	1	38.67	383	7.62	Extracellular	1	No
	EER91743	SbTLP5	1	F	51092090	51094503	1155	3	2	38.07	384	4.26	Extracellular	0	Yes
	KXG39784	SbTLP6	1	R	71716372	71719110	981	3	2	32.27	326	5.11	Extracellular	1	Yes
	KXG39786	SbTLP7	1	F	71728127	71733516	1026	3	2	34.11	341	4.66	Extracellular	1	Yes
	EER95233	SbTLP8	1	R	72632469	72633957	819	2	1	27.09	272	4.69	Extracellular	0	Yes
	EER96061	SbTLP9	2	F	7826910	7828286	876	2	1	30.5	291	8.1	Extracellular	1	Yes
	OQU88893	SbTLP10	2	F	14447679	14448371	681	1	0	23.31	226	8.33	Extracellular	0	No
	EER96282	SbTLP11	2	F	14484015	14488033	747	1	0	25.25	248	7.6	Extracellular	0	Yes
	EER99119	SbTLP12	2	F	63953250	63954744	975	3	2	34.53	324	7.38	Extracellular	0	Yes
	EER97097	SbTLP13	2	F	66034980	66037342	972	3	2	32.29	323	4.71	Extracellular	1	Yes
	EER97098	SbTLP14	2	F	66045410	66048584	939	3	2	31.87	312	4.36	Extracellular	1	Yes
	EER99598	SbTLP15	2	R	71519423	71521811	702	1	0	24.57	233	8.11	Extracellular	0	Yes
	EES01640	SbTLP16	3	F	65644339	65645493	690	1	0	23.89	229	8.11	Extracellular	0	Yes
	EES03857	SbTLP17	3	R	67005652	67006780	756	1	0	26.64	251	7.72	Extracellular	0	Yes
	EES10314	SbTLP18	5	R	71738586	71740012	810	2	1	28.08	269	7.95	Extracellular	0	Yes
	OQU81138	SbTLP19	6	R	2467865	2483569	846	2	1	27.93	281	5.57	Extracellular	1	Yes
	OQU81869	SbTLP20	6	R	49787638	49788372	735	1	0	25	244	4.22	Extracellular	0	No
	EES12443	SbTLP21	6	R	49793251	49794894	768	2	1	26.42	255	4.61	Extracellular	0	Yes
	OQU82634	SbTLP22	6	F	60899241	60902517	972	4	3	34.74	323	8.33	Extracellular	1	Yes
	EES15233	SbTLP23	7	R	61115241	61117946	957	3	2	33.43	318	5.07	Extracellular	1	Yes
	EES15344	SbTLP24	7	R	63221722	63223187	1197	3	2	40.18	398	4.25	Extracellular	0	Yes
	EES16584	SbTLP25	8	R	2180995	2183542	996	3	2	32.75	331	4.02	Extracellular	1	Yes
	EER89173	SbTLP36	10	R	2559620	2561154	951	2	1	32.58	316	6.81	Extracellular	0	Yes
	EER89930	SbTLP37	10	R	49093214	49095818	966	3	2	31.94	321	4.72	Extracellular	0	Yes
	EER88862	SbTLP38	10	F	58276023	58277269	792	1	0	26.41	263	8.24	Extracellular	0	Yes
	EER88966	SbTLP39	10	F	60214973	60217659	951	3	2	31.4	316	4.23	Extracellular	0	Yes
	Average									30.0128	294.103	6.0569
Small TLPs	OQU79697	SbTLP26	8	R	61558817	61559602	567	1	0	19.6	188	8.27	Extracellular	0	Yes
	OQU79698	SbTLP27	8	R	61563157	61563732	576	1	0	19.74	191	6.95	Extracellular	0	Yes
	EES17455	SbTLP28	8	R	61597723	61598752	519	1	0	17.75	172	4.01	Extracellular	0	Yes
	EES17456	SbTLP29	8	R	61602969	61603773	534	1	0	17.9	177	4.28	Extracellular	0	Yes
	EES17457	SbTLP30	8	R	61606430	61607273	531	1	0	18.48	176	7.56	Extracellular	0	Yes
	OQU79702	SbTLP31	8	R	61611073	61613121	525	1	0	17.63	174	4.44	Extracellular	0	Yes
	EES16421	SbTLP32	8	F	61621296	61622128	531	1	0	18.17	176	5.56	Extracellular	0	Yes
	EES16422	SbTLP33	8	F	61625088	61625923	531	1	0	18.13	176	4.83	Extracellular	0	Yes
	EES17459	SbTLP34	8	R	61635379	61636640	522	1	0	17.57	173	6.7	Extracellular	0	Yes
	EES17460	SbTLP35	8	R	61677986	61679089	525	1	0	17.68	174	4.78	Extracellular	0	Yes
	Average									18.265	178.111	5.738
	T. aestivum
Long TLPs	TraesCS1A02G037300.1	TaTLP1-A	1	R	20888601	20889881	786	1	0	25.93	261	4.47	Extracellular	0	Yes
	TraesCS1B02G047800.1	TaTLP1-B	1	R	28024081	28025532	786	1	0	26.07	261	4.45	Extracellular	0	Yes
	TraesCS1A02G092200.2	TaTLP2-A	1	R	84793974	84795298	822	3	2	28.24	273	7.97	Extracellular	0	Yes
	TraesCS1B02G120000.1	TaTLP2-B	1	R	142131493	142132793	804	2	1	27.63	267	8.09	Extracellular	0	Yes
	TraesCS1D02G100800.1	TaTLP2-D1	1	R	88241537	88242933	783	3	2	27.23	260	7.96	Extracellular	0	Yes
	TraesCS4D02G294400.1	TaTLP2-D2	4	R	464795381	464796255	783	2	1	27.47	260	9.05	Extracellular	0	Yes
	TraesCS2A02G180000.2	TaTLP4-A	2	R	138826006	138827502	1098	3	2	36.33	365	4.29	Extracellular	0	Yes
	TraesCS2B02G207200.1	TaTLP4-B	2	F	186311701	186313229	1134	3	2	37.7	377	4.39	Extracellular	0	Yes
	TraesCS2D02G188700.1	TaTLP4-D	2	R	131776031	131778162	1155	3	2	38.22	384	4.32	Extracellular	2	No
	TraesCS2A02G570400.1	TaTLP5-A	2	F	767944879	767946989	1050	4	3	37.24	349	7.71	Extracellular	1	No
	TraesCS2D02G581400.1	TaTLP5-D	2	F	642990819	642992953	1146	4	3	40.74	381	7.88	Extracellular	2	No
	TraesCSU02G038100.1	TaTLP5-U	Unknown	F	31601329	31603500	1026	4	3	36.64	341	7.9	Extracellular	0	Yes
	TraesCS3A02G357800.1	TaTLP7-A	3	R	605980868	605981623	756	1	0	25.75	251	7.31	Extracellular	0	Yes
	TraesCS3B02G390500.1	TaTLP7-B	3	R	615631551	615632862	753	1	0	25.88	250	7.52	Extracellular	0	Yes
	TraesCS3D02G351700.1	TaTLP7-D	3	R	462837685	462839033	759	1	0	25.97	252	7.54	Extracellular	0	Yes
	TraesCS4A02G061200.1	TaTLP8-A	4	R	58349284	58350161	783	2	1	25.88	260	4.42	Extracellular	0	Yes
	TraesCS4B02G236700.1	TaTLP8-B	4	R	494691459	494692725	783	2	1	26.02	260	4.72	Extracellular	0	Yes
	TraesCS4D02G238200.1	TaTLP8-D	4	R	400218421	400219716	783	2	1	26.06	260	4.23	Extracellular	1	Yes
	TraesCS4A02G070700.1	TaTLP9-A	4	R	68124254	68126251	966	3	2	31.85	321	4.84	Extracellular	0	Yes
	TraesCS4D02G227400.1	TaTLP9-D	4	R	386723521	386726274	972	3	2	32	323	5.13	Extracellular	0	Yes
	TraesCS4A02G070800.1	TaTLP10-A	4	F	68140967	68143747	786	3	2	26.94	261	6.64	Extracellular	0	Yes
	TraesCS4B02G226800.1	TaTLP10-B	4	F	474377924	474380699	987	3	2	33.49	328	5.77	Extracellular	0	Yes
	TraesCS4D02G227500.1	TaTLP10-D	4	F	386830121	386833325	987	3	2	33.62	328	6.43	Extracellular	0	Yes
	TraesCS4A02G177300.1	TaTLP11-A	4	R	449116822	449117953	768	2	1	26.59	255	7.67	Extracellular	0	Yes
	TraesCS4B02G140500.1	TaTLP11-B	4	F	184864437	184865786	768	3	2	26.51	255	7.67	Extracellular	0	Yes
	TraesCS4D02G135200.1	TaTLP11-D	4	F	121970582	121971620	768	2	1	26.51	255	7.67	Extracellular	0	Yes
	TraesCS4A02G296300.1	TaTLP12-A	4	F	596523171	596523860	690	1	0	23.93	229	7.3	Extracellular	0	Yes
	TraesCS4B02G017300.1	TaTLP12-B	4	R	12492184	12492970	522	2	1	18.45	173	8.02	Extracellular	0	No
	TraesCS4D02G015800.1	TaTLP12-D	4	F	7035307	7036544	702	1	0	24.41	233	6.2	Extracellular	0	Yes
	TraesCS4D02G015600.1	TaTLP13-D	4	F	6981723	6982845	708	1	0	24.43	235	4.56	Extracellular	0	Yes
	TraesCS5A02G017900.1	TaTLP14-A1	5	R	14193321	14194262	678	1	0	23.6	225	7.66	Extracellular	0	Yes
	TraesCS5A02G018000.1	TaTLP14-A2	5	R	14227124	14228178	708	1	0	24.68	235	6.46	Extracellular	0	Yes
	TraesCS5B02G015500.1	TaTLP14-B1	5	R	15004986	15005894	678	1	0	23.57	225	7.84	Extracellular	0	Yes
	TraesCS5B02G015700.1	TaTLP14-B2	5	F	15054205	15054912	708	1	0	24.77	235	6.67	Extracellular	0	Yes
	TraesCS5B02G016000.1	TaTLP14-B3	5	F	15125537	15126469	933	1	0	32.97	310	9.06	Extracellular	0	Yes
	TraesCS5B02G016100.1	TaTLP14-B4	5	R	15186319	15187092	774	1	0	26.93	257	6.72	Extracellular	1	No
	TraesCS7B02G417700.1	TaTLP14-B5	7	R	685478267	685479217	678	1	0	23.59	225	7.66	Extracellular	0	Yes
	TraesCS5A02G018100.1	TaTLP15-A	5	R	14254415	14255219	678	1	0	22.95	225	5.53	Extracellular	0	Yes
	TraesCS5B02G015600.1	TaTLP15-B1	5	F	15050558	15051385	675	1	0	23.55	224	6.2	Extracellular	0	Yes
	TraesCS5B02G015900.1	TaTLP15-B2	5	F	15094157	15094654	498	1	0	17.4	165	7.1	Extracellular	0	No
	TraesCS5B02G016200.1	TaTLP15-B3	5	R	15191136	15192014	687	1	0	23.43	228	6.67	Extracellular	0	Yes
	TraesCS5A02G018400.1	TaTLP18-A	5	F	14416683	14417358	603	2	1	20.58	200	7.4	Extracellular	0	Yes
	TraesCS5B02G016300.1	TaTLP18-B	5	F	15197018	15197961	675	1	0	22.91	224	7.83	Extracellular	0	Yes
	TraesCS5A02G328400.1	TaTLP22-A	5	F	537615786	537616928	1020	2	1	33.95	339	4.79	Extracellular	0	Yes
	TraesCS5B02G328400.1	TaTLP22-B	5	F	511852267	511853720	1005	2	1	33.25	334	4.77	Extracellular	0	Yes
	TraesCS5D02G334300.1	TaTLP22-D	5	F	423973048	423974598	1026	2	1	34.07	341	4.78	Extracellular	0	Yes
	TraesCS5A02G328500.1	TaTLP23-A	5	F	537625671	537627611	957	3	2	31.78	318	4.41	Extracellular	0	Yes
	TraesCS5B02G328500.1	TaTLP23-B	5	F	512212241	512214323	957	3	2	31.75	318	4.39	Extracellular	0	Yes
	TraesCS5D02G334400.1	TaTLP23-D	5	F	424032804	424034884	960	3	2	31.71	319	4.39	Extracellular	0	Yes
	TraesCS5A02G336600.1	TaTLP24-A	5	F	545530527	545531641	852	1	0	28.46	283	6.89	Extracellular	0	Yes
	TraesCS5B02G335600.1	TaTLP24-B	5	F	518809958	518810806	849	1	0	28.34	282	6.61	Extracellular	0	Yes
	TraesCS5D02G341300.1	TaTLP24-D	5	F	429577380	429578228	849	1	0	28.26	282	7.18	Extracellular	0	Yes
	TraesCS5A02G472800.1	TaTLP25-A	5	F	649441274	649450521	969	3	2	32.09	322	4.6	Extracellular	0	Yes
	TraesCS5B02G485700.1	TaTLP25-B	5	F	656925498	656927703	978	3	2	32.36	325	4.51	Extracellular	0	Yes
	TraesCS5D02G485500.1	TaTLP25-D	5	F	520909715	520911901	954	3	2	31.64	317	4.48	Extracellular	0	Yes
	TraesCS5B02G275400.1	TaTLP26-B	5	F	461292328	461293575	1077	3	2	36.56	358	4.84	Extracellular	0	Yes
	TraesCS5D02G283400.2	TaTLP26-D	5	F	384471219	384472778	1152	2	1	39.61	383	5.63	Extracellular	1	Yes
	TraesCS6A02G129400.1	TaTLP27-A	6	F	101428500	101429869	852	3	2	29.54	283	7.05	Extracellular	1	Yes
	TraesCS6B02G157700.1	TaTLP27-B	6	F	159951609	159953080	864	3	2	30.05	287	7.58	Extracellular	0	No
	TraesCS6D02G118700.1	TaTLP27-D	6	F	84206765	84207430	666	1	0	22.94	221	4.95	Extracellular	0	Yes
	TraesCS7A02G253800.1	TaTLP28-A	7	F	239755716	239757690	798	4	3	27.06	265	4.87	Extracellular	0	Yes
	TraesCS7B02G150100.1	TaTLP28-B	7	F	199282333	199284074	1200	3	2	40.27	399	4.64	Extracellular	0	Yes
	TraesCS7D02G252400.1	TaTLP28-D	7	F	227565804	227567788	1197	4	3	40.11	398	4.64	Extracellular	1	Yes
	TraesCS7A02G271800.1	TaTLP29-A	7	F	285170768	285172863	957	3	2	33.23	318	5.61	Extracellular	0	Yes
	TraesCS7B02G170200.1	TaTLP29-B	7	R	241756422	241758406	957	3	2	33.45	318	5.29	Extracellular	1	Yes
	TraesCS7D02G272100.1	TaTLP29-D	7	F	262285426	262287653	954	3	2	33.28	317	6.33	Extracellular	0	Yes
	TraesCS7A02G436600.1	TaTLP30-A	7	F	631364955	631366570	750	1	0	25.5	249	8.43	Extracellular	0	Yes
	TraesCS7B02G335600.1	TaTLP30-B	7	R	590500107	590501362	750	1	0	25.66	249	8.33	Extracellular	0	Yes
	TraesCS7D02G426600.1	TaTLP30-D	7	R	547457151	547458296	750	1	0	25.49	249	8.43	Extracellular	0	Yes
	TraesCS7A02G529500.1	TaTLP31-A	7	F	709261381	709263756	873	3	2	29.21	290	4.23	Extracellular	0	Yes
	TraesCS7B02G446200.1	TaTLP31-B	7	F	709510490	709514663	906	3	2	30.3	301	4.61	Extracellular	0	Yes
	TraesCS7D02G517200.1	TaTLP31-D1	7	R	616222260	616224202	879	3	2	29.41	292	4.41	Extracellular	0	Yes
	TraesCS7D02G517300.1	TaTLP31-D2	7	F	616252270	616255320	894	3	2	29.8	297	4.89	Extracellular	0	Yes
	Average									29.093	284.11	6.18466
Small TLPs	TraesCS2A02G110300.1	TaTLP3-A1	2	R	62221862	62222392	531	1	0	18.33	176	4.39	Extracellular	0	Yes
	TraesCS4A02G498000.1	TaTLP3-A2	4	R	743680277	743680807	531	1	0	18.39	176	4.39	Extracellular	0	Yes
	TraesCS6B02G473800.1	TaTLP3-B	6	F	720805007	720805537	531	1	0	18.37	176	4.39	Extracellular	0	Yes
	TraesCSU02G146600.1	TaTLP3-U	Unknown	F	162315706	162316486	531	1	0	18.38	176	4.26	Extracellular	0	Yes
	TraesCS3A02G226300.1	TaTLP6-A	3	R	423688971	423689525	555	1	0	18.44	184	7.82	Extracellular	0	Yes
	TraesCS3B02G258200.1	TaTLP6-B	3	F	416098303	416098857	555	1	0	18.4	184	8.03	Extracellular	0	Yes
	TraesCS3D02G224300.1	TaTLP6-D	3	R	305654403	305656632	555	3	2	18.7	184	6.45	Extracellular	0	Yes
	TraesCS5A02G018200.1	TaTLP16-A	5	R	14266258	14266988	516	1	0	17.87	171	6.93	Extracellular	0	Yes
	TraesCS5A02G018300.1	TaTLP17-A	5	F	14299076	14299775	516	1	0	17.85	171	7.57	Extracellular	0	Yes
	TraesCS5A02G018500.1	TaTLP19-A	5	F	14486694	14487473	543	1	0	18.49	180	4.32	Extracellular	0	Yes
	TraesCS5A02G018600.1	TaTLP20-A1	5	F	14491516	14492287	525	1	0	17.94	174	6.64	Extracellular	0	Yes
	TraesCS5A02G018700.1	TaTLP20-A2	5	F	14497169	14497711	477	2	1	16.29	158	6.48	Extracellular	0	Yes
	TraesCS5A02G018800.1	TaTLP20-A3	5	F	14502732	14503513	543	1	0	18.87	180	6.96	Extracellular	0	Yes
	TraesCS5A02G018900.1	TaTLP20-A4	5	F	14508286	14508872	543	1	0	18.79	180	6.63	Extracellular	0	Yes
	TraesCS5A02G019000.1	TaTLP20-A5	5	F	14513909	14514451	543	1	0	18.92	180	6.33	Extracellular	0	Yes
	TraesCS5A02G019100.1	TaTLP20-A6	5	F	14519439	14520256	543	1	0	18.64	180	6.63	Extracellular	0	Yes
	TraesCS5A02G019500.1	TaTLP21-A	5	R	15038831	15039385	555	1	0	19.43	184	8.02	PlasmaMembrane	0	Yes
	TraesCS7A02G558500.1	TaTLP32-A	7	R	730749198	730749974	522	1	0	17.57	173	5.56	Extracellular	0	Yes
	TraesCS7B02G483400.1	TaTLP32-B	7	R	741352830	741353351	522	1	0	17.62	173	7.09	Extracellular	0	Yes
	TraesCS7D02G551400.1	TaTLP32-D	7	F	634805047	634806021	522	1	0	17.61	173	4.5	Extracellular	0	Yes
	Average									18.245	176.65	6.1695
	Z. mays
Long TLPs	Zm00001d028399_T001	ZmTLP1	1	R	33544073	33546571	1008	3	2	33.7	335	5.32	Extracellular	1	Yes
	Zm00001d028400_T001	ZmTLP2	1	F	33597142	33600523	1038	3	2	33.84	345	6.76	Extracellular	0	Yes
	Zm00001d030303_T001	ZmTLP3	1	R	121005848	121008389	1155	3	2	37.95	384	4.38	Extracellular	0	Yes
	Zm00001d030304_T002	ZmTLP4	1	F	121172256	121174236	981	2	1	32.59	326	5.2	Extracellular	1	Yes
	Zm00001d032027_T002	ZmTLP9	1	R	209851567	209853560	960	3	2	33.38	319	5.07	Extracellular	0	Yes
	Zm00001d032972_T001	ZmTLP10	1	R	245113943	245114809	867	1	0	29.84	288	7.97	Extracellular	0	Yes
	Zm00001d033455_T001	ZmTLP11	1	F	263076369	263077061	693	1	0	23.81	230	3.98	Extracellular	0	Yes
	Zm00001d002414_T001	ZmTLP12	2	R	12235834	12236854	630	2	1	21.36	209	4.47	Extracellular	0	Yes
	Zm00001d004437_T001	ZmTLP13	2	F	111722006	111723284	822	2	1	27.48	273	6.2	Extracellular	0	Yes
	Zm00001d006054_T001	ZmTLP14	2	F	196609825	196611039	990	3	2	34.38	329	7.39	Extracellular	1	Yes
	Zm00001d043121_T001	ZmTLP15	3	R	189739582	189740244	663	1	0	23.07	220	7.99	Extracellular	0	Yes
	Zm00001d043658_T001	ZmTLP16	3	R	206157384	206160990	1962	11	10	73.13	653	4.65	Extracellular	1	No
	Zm00001d048595_T001	ZmTLP17	4	F	983434	984507	771	2	1	26.87	256	8.2	Extracellular	0	Yes
	Zm00001d049765_T001	ZmTLP18	4	F	43843113	43845756	990	3	2	33.56	329	5.49	Extracellular	0	Yes
	Zm00001d053215_T001	ZmTLP19	4	F	220475424	220477483	1023	3	2	35.73	340	5.1	Extracellular	0	Yes
	Zm00001d053701_T001	ZmTLP20	4	R	239543864	239546937	1665	7	6	62.12	554	4.58	PlasmaMembrane	0	No
	Zm00001d013610_T001	ZmTLP21	5	F	15325753	15326415	663	1	0	22.45	220	6.85	Extracellular	0	Yes
	Zm00001d014313_T001	ZmTLP22	5	R	40589082	40591437	1116	3	2	36.84	371	4.23	Extracellular	0	Yes
	Zm00001d014563_T001	ZmTLP23	5	R	53298670	53299648	750	1	0	25.3	249	8.48	Extracellular	0	Yes
	Zm00001d014791_T001	ZmTLP24	5	F	63346406	63347446	810	2	1	26.4	269	4.48	Extracellular	0	Yes
	Zm00001d016627_T001	ZmTLP25	5	R	170634533	170637764	1998	8	7	74.03	665	4.53	PlasmaMembrane	0	Yes
	Zm00001d035654_T001	ZmTLP26	6	F	39233989	39234821	756	2	1	25.8	251	5.73	Extracellular	0	Yes
	Zm00001d038069_T001	ZmTLP27	6	F	146851503	146852691	831	2	1	28.1	276	6.32	Extracellular	0	No
	Zm00001d019150_T001	ZmTLP28	7	R	19293527	19294873	888	2	1	30.86	295	8.1	Extracellular	0	Yes
	Zm00001d021901_T001	ZmTLP29	7	R	165699754	165700437	684	1	0	24	227	7.64	Extracellular	0	Yes
	Zm00001d022637_T001	ZmTLP30	7	R	181976950	181978509	906	3	2	30.74	301	4.42	Extracellular	0	Yes
	Zm00001d022643_T001	ZmTLP31	7	R	182127626	182129422	966	3	2	32.48	321	6.8	Extracellular	1	Yes
	Zm00001d046261_T002	ZmTLP32	9	F	77150413	77154118	954	3	2	31.45	317	5.14	Extracellular	1	Yes
	Zm00001d046566_T001	ZmTLP33	9	R	96094106	96097864	2049	10	9	75.54	682	4.9	PlasmaMembrane	1	No
	Zm00001d047938_T001	ZmTLP34	9	R	145761337	145764192	981	3	2	31.84	326	4.86	Extracellular	0	Yes
	Zm00001d047939_T001	ZmTLP35	9	F	145775149	145777864	1002	3	2	32.96	333	5.3	Extracellular	0	Yes
	Zm00001d048014_T001	ZmTLP36	9	R	148007689	148008772	792	2	1	26.07	263	6.67	Extracellular	0	Yes
	Zm00001d024872_T001	ZmTLP37	10	R	91598678	91600142	834	2	1	27.87	277	7.15	Extracellular	0	Yes
	Average									34.7133	334.333	5.88939
Small TLPs	Zm00001d031152_T001	ZmTLP5	1	R	179774357	179774872	516	1	0	17.68	171	7.05	Extracellular	0	Yes
	Zm00001d031155_T001	ZmTLP6	1	R	179817897	179818430	534	1	0	17.68	177	4.07	Extracellular	0	Yes
	Zm00001d031157_T001	ZmTLP7	1	R	179888174	179888707	534	1	0	17.68	177	4.07	Extracellular	0	Yes
	Zm00001d031158_T001	ZmTLP8	1	R	179966643	179967167	525	1	0	17.51	174	4.44	Extracellular	0	Yes
	Average									17.6375	174.75	4.9075
