## Supplementary material for "Molecular characterization revealed the role of thaumatin-like proteins in stress response in bread wheat": Supplementary file 5.xlsx

### Sheet: Sheet1
Supplementary file S5. List of qRT-PCR primers
Gene Name	5'-3'
>TaARF_F	TGATAGGGAACGTGTTGTTGAGGC
>TaARF_R	AGCCAGTCAAGACCCTCGTACAAC
>TaTLP2-B_F	ACAGTCGAAGCGCGTCGGGG
>TaTLP2-B_R	CCCTTGCTCTGGTCCGCGTG
>TaTLP5-D_F	GACCCCGACGAGCGCCAACTGGA
>TaTLP5-D_R	CCACCGGGTTGGCATACTGACCACG
>TaTLP7-D_F	TGGCCGCGTGCAAGAGCGG
>TaTLP7-D_R	AAGATGACCTTGAGCTCGCGCG
>TaTLP9-D_F	AGCTCCACGGGCGGGCCCAAGT
>TaTLP9-D_R	TGGGGCTCCCGTACGCGCCGCT
TaTLP10-D_F	AGCGCCACCGGCACGACGT
TaTLP10-D_R	TAGGCGGTGGGGTGGCAGGTG
TaTLP14-B1_F	AAGTCGTGGCAGCTCAACATGCCA
TaTLP14-B1_R	AGTCCTTGTTTCCGCCCTGGCCAA
TaTLP25-B_F	TGCTCGTCTCAGCCAGCGGTGTG
TaTLP25-B_R	CACTGGCATCGTCCTCGACTCC
TaTLP29-A_F	AGCCATGAGCAGCTTGAGGACGAC
TaTLP29-A_R	GCAAGCACGACGGCCACAGCAATT
